# Human Genes Escaping X-inactivation Revealed by Single Cell Expression Data

**DOI:** 10.1101/486084

**Authors:** Kerem Wainer Katsir, Michal Linial

## Abstract

**Background:** In mammals, sex chromosomes pose an inherent imbalance of gene expression between sexes. In each female somatic cell, random inactivation of one of the X-chromosomes restores this balance. While most genes from the inactivated X-chromosome are silenced, 15-25% are known to escape X-inactivation (termed escapees). The expression levels of these genes are attributed to sex-dependent phenotypic variability.

**Results:** We used single-cell RNA-Seq to detect escapees in somatic cells. As only one X-chromosome is inactivated in each cell, the origin of expression from the active or inactive chromosome can be determined from the variation of sequenced RNAs. We analyzed primary, healthy fibroblasts (n=104), and clonal lymphoblasts with sequenced parental genomes (n=25) by measuring the degree of allelic-specific expression (ASE) from heterozygous sites. We identified 24 and 49 candidate escapees, at varying degree of confidence, from the fibroblast and lymphoblast transcriptomes, respectively. We critically test the validity of escapee annotations by comparing our findings with a large collection of independent studies. We find that most genes (66%) from the unified set were previously reported as escapees. Furthermore, out of the overlooked escapees, 11 are long noncoding RNA (lncRNAs).

**Conclusions:** X-chromosome inactivation and escaping from it are robust, permanent phenomena that are best studies at a single-cell resolution. The cumulative information from individual cells increases the potential of identifying escapees. Moreover, despite the use of a limited number of cells, clonal cells (i.e., same X-chromosomes are coordinately inhibited) with genomic phasing are valuable for detecting escapees at high confidence. Generalizing the method to uncharacterized genomic loci resulted in lncRNAs escapees which account for 20% of the listed candidates. By confirming genes as escapees and propose others as candidates from two different cell types, we contribute to the cumulative knowledge and reliability of human escapees.
