## Supplementary material for "Human Genes Escaping X-inactivation Revealed by Single Cell Expression Data": Sup file2

### Sheet: Fibtoblasts
Table S1	Quantitative data of 104 primary fibroblast UCF_1014 cells
Cells	Fibroblast names	Fibroblast full names	Raw reads after Trimmnomatic filtering	Aligned reads	Doublet that was filtered out
1	EGAR00001248692	_EGAR00001248692_DEMO1_C10_130508_2_	22705999	21494572	0
2	EGAR00001248693	_EGAR00001248693_DEMO1_C11_130508_2_	28911034	27227643	0
3	EGAR00001248694	_EGAR00001248694_DEMO1_C16_130508_2_	23453493	22120082	0
4	EGAR00001248695	_EGAR00001248695_DEMO1_C18_130508_2_	21764441	20453922	0
5	EGAR00001248696	_EGAR00001248696_DEMO1_C37_130508_1_	33630180	31328196	0
6	EGAR00001248697	_EGAR00001248697_DEMO1_C57_130508_1_	28107275	26250414	0
7	EGAR00001248698	_EGAR00001248698_DEMO1_C59_130508_2_	23896162	22585858	0
8	EGAR00001248699	_EGAR00001248699_DEMO1_C65_130508_2_	31976696	30158241	1
9	EGAR00001248700	_EGAR00001248700_DEMO1_C69_130508_1_	30034128	28131285	0
10	EGAR00001248701	_EGAR00001248701_DEMO1_C71_130508_2_	22803530	21237827	0
11	EGAR00001248702	_EGAR00001248702_DEMO1_C72_130508_3_	62874863	59109234	0
12	EGAR00001248703	_EGAR00001248703_DEMO1_C73_130508_1_	27309871	25605602	0
13	EGAR00001248704	_EGAR00001248704_DEMO1_C78_130508_2_	28355989	26752079	0
14	EGAR00001248705	_EGAR00001248705_DEMO1_C79_130508_2_	24024065	22523587	0
15	EGAR00001248706	_EGAR00001248706_DEMO1_C81_130508_1_	32643813	30485078	0
16	EGAR00001248707	_EGAR00001248707_DEMO1_C86_130508_1_	23604967	22173813	0
17	EGAR00001248708	_EGAR00001248708_DEMO1_C87_130508_1_	23288798	21750956	0
18	EGAR00001248709	_EGAR00001248709_DEMO1_C88_130508_3_	63974393	60777664	0
19	EGAR00001248710	_EGAR00001248710_DEMO1_C89_130508_3_	61464019	57938803	0
20	EGAR00001248711	_EGAR00001248711_DEMO1_C90_130508_2_	24669435	23286259	0
21	EGAR00001248712	_EGAR00001248712_DEMO1_C91_130508_2_	24599797	23040897	0
22	EGAR00001248713	_EGAR00001248713_DEMO1_C93_130508_1_	25541858	23942301	0
23	EGAR00001248714	_EGAR00001248714_DEMO1_C94_130508_3_	31064563	29229518	0
24	EGAR00001248715	_EGAR00001248715_DEMO3_C02_130508_8_	21758568	20287284	0
25	EGAR00001248716	_EGAR00001248716_DEMO3_C03_130508_8_	34324613	32027073	0
26	EGAR00001248717	_EGAR00001248717_DEMO3_C04_130508_8_	23214039	21722616	0
27	EGAR00001248718	_EGAR00001248718_DEMO3_C05_130508_8_	26163695	24437271	0
28	EGAR00001248719	_EGAR00001248719_DEMO3_C06_130508_8_	23810222	22279856	0
29	EGAR00001248720	_EGAR00001248720_DEMO3_C07_130508_1_	35704426	33380151	0
30	EGAR00001248721	_EGAR00001248721_DEMO3_C08_130508_1_	40485232	37774752	0
31	EGAR00001248722	_EGAR00001248722_DEMO3_C09_130508_1_	45966076	42999333	0
32	EGAR00001248723	_EGAR00001248723_DEMO3_C10_130508_1_	41259499	38041833	0
33	EGAR00001248724	_EGAR00001248724_DEMO3_C11_130508_1_	39213882	36538024	0
34	EGAR00001248725	_EGAR00001248725_DEMO3_C12_130508_1_	30131332	28049737	0
35	EGAR00001248726	_EGAR00001248726_DEMO3_C13_130508_2_	36946326	34503892	0
36	EGAR00001248727	_EGAR00001248727_DEMO3_C15_130508_2_	44087502	41318990	0
37	EGAR00001248728	_EGAR00001248728_DEMO3_C18_130508_2_	31521895	29272236	0
38	EGAR00001248729	_EGAR00001248729_DEMO3_C19_130508_3_	42358387	39252991	0
39	EGAR00001248730	_EGAR00001248730_DEMO3_C20_130508_3_	34514909	32064588	0
40	EGAR00001248731	_EGAR00001248731_DEMO3_C21_130508_3_	37721727	35161484	0
41	EGAR00001248732	_EGAR00001248732_DEMO3_C22_130508_3_	28692701	26355732	0
42	EGAR00001248733	_EGAR00001248733_DEMO3_C23_130508_3_	37014302	34287092	0
43	EGAR00001248734	_EGAR00001248734_DEMO3_C24_130508_3_	35381338	32873101	0
44	EGAR00001248735	_EGAR00001248735_DEMO3_C25_130508_4_	30890334	28271577	0
45	EGAR00001248736	_EGAR00001248736_DEMO3_C26_130508_4_	23295290	21777132	0
46	EGAR00001248737	_EGAR00001248737_DEMO3_C27_130508_4_	23458102	21975606	1
47	EGAR00001248738	_EGAR00001248738_DEMO3_C29_130508_5_	24950121	23206533	0
48	EGAR00001248739	_EGAR00001248739_DEMO3_C30_130508_6_	33805858	31503524	0
49	EGAR00001248740	_EGAR00001248740_DEMO3_C31_130508_4_	32741840	30643363	0
50	EGAR00001248741	_EGAR00001248741_DEMO3_C32_130508_4_	26351295	24666714	0
51	EGAR00001248742	_EGAR00001248742_DEMO3_C33_130508_4_	21078505	19637941	0
52	EGAR00001248743	_EGAR00001248743_DEMO3_C34_130508_5_	24550615	22820041	0
53	EGAR00001248744	_EGAR00001248744_DEMO3_C35_130508_5_	21584146	20133928	0
54	EGAR00001248745	_EGAR00001248745_DEMO3_C36_130508_6_	30646710	28658358	0
55	EGAR00001248746	_EGAR00001248746_DEMO3_C37_130508_4_	22403481	20943155	0
56	EGAR00001248747	_EGAR00001248747_DEMO3_C38_130508_4_	26477969	24968003	0
57	EGAR00001248748	_EGAR00001248748_DEMO3_G39_130508_4_	23684257	21738795	0
58	EGAR00001248749	_EGAR00001248749_DEMO3_C40_130508_5_	26517833	24608265	0
59	EGAR00001248750	_EGAR00001248750_DEMO3_C41_130508_5_	23558110	22092677	0
60	EGAR00001248751	_EGAR00001248751_DEMO3_C42_130508_6_	30274975	28317802	0
61	EGAR00001248752	_EGAR00001248752_DEMO3_C43_130508_4_	24553612	22813550	0
62	EGAR00001248753	_EGAR00001248753_DEMO3_C44_130508_4_	18357222	16984690	0
63	EGAR00001248754	_EGAR00001248754_DEMO3_C45_130508_4_	29442232	27470297	0
64	EGAR00001248755	_EGAR00001248755_DEMO3_C46_130508_5_	27009746	25230002	0
65	EGAR00001248756	_EGAR00001248756_DEMO3_C47_130508_5_	25123347	23301603	0
66	EGAR00001248757	_EGAR00001248757_DEMO3_C48_130508_6_	36612546	34212226	0
67	EGAR00001248758	_EGAR00001248758_DEMO3_C49_130508_8_	29085480	27227850	0
68	EGAR00001248759	_EGAR00001248759_DEMO3_C50_130508_8_	33451139	31077511	0
69	EGAR00001248760	_EGAR00001248760_DEMO3_C51_130508_8_	15686900	14585799	0
70	EGAR00001248761	_EGAR00001248761_DEMO3_C52_130508_8_	26253022	24615259	0
71	EGAR00001248762	_EGAR00001248762_DEMO3_C53_130508_8_	24265879	22729932	0
72	EGAR00001248763	_EGAR00001248763_DEMO3_C54_130508_8_	29562842	27592375	0
73	EGAR00001248764	_EGAR00001248764_DEMO3_C55_130508_1_	33318100	30484359	0
74	EGAR00001248765	_EGAR00001248765_DEMO3_C56_130508_1_	34045753	31786926	0
75	EGAR00001248766	_EGAR00001248766_DEMO3_C58_130508_1_	23011412	20836703	0
76	EGAR00001248767	_EGAR00001248767_DEMO3_C59_130508_1_	28850284	26700960	0
77	EGAR00001248768	_EGAR00001248768_DEMO3_C60_130508_1_	34931396	31889086	0
78	EGAR00001248769	_EGAR00001248769_DEMO3_C61_130508_2_	32261946	30018359	0
79	EGAR00001248770	_EGAR00001248770_DEMO3_C62_130508_2_	44455709	41347355	0
80	EGAR00001248771	_EGAR00001248771_DEMO3_C63_130508_2_	43861303	40828535	0
81	EGAR00001248772	_EGAR00001248772_DEMO3_C64_130508_2_	38330348	35501139	0
82	EGAR00001248773	_EGAR00001248773_DEMO3_C65_130508_2_	29809605	27568258	0
83	EGAR00001248774	_EGAR00001248774_DEMO3_C67_130508_3_	36175369	33164120	0
84	EGAR00001248775	_EGAR00001248775_DEMO3_C68_130508_3_	33819815	31346696	0
85	EGAR00001248776	_EGAR00001248776_DEMO3_C69_130508_3_	40592169	38133035	0
86	EGAR00001248777	_EGAR00001248777_DEMO3_C70_130508_3_	36747585	34377620	0
87	EGAR00001248778	_EGAR00001248778_DEMO3_C73_130508_5_	23658184	22004637	0
88	EGAR00001248779	_EGAR00001248779_DEMO3_C74_130508_5_	28546488	26764977	0
89	EGAR00001248780	_EGAR00001248780_DEMO3_C75_130508_4_	19893911	18464858	0
90	EGAR00001248781	_EGAR00001248781_DEMO3_C76_130508_6_	37918362	34817830	0
91	EGAR00001248782	_EGAR00001248782_DEMO3_C78_130508_6_	30610313	28651290	0
92	EGAR00001248783	_EGAR00001248783_DEMO3_C79_130508_5_	26418821	24727567	0
93	EGAR00001248784	_EGAR00001248784_DEMO3_C80_130508_5_	34413242	32166349	0
94	EGAR00001248785	_EGAR00001248785_DEMO3_C82_130508_6_	41785546	38572723	0
95	EGAR00001248786	_EGAR00001248786_DEMO3_C85_130508_5_	22070164	20520780	0
96	EGAR00001248787	_EGAR00001248787_DEMO3_C86_130508_5_	19143276	17719246	0
97	EGAR00001248788	_EGAR00001248788_DEMO3_C87_130508_4_	16697065	15606004	0
98	EGAR00001248789	_EGAR00001248789_DEMO3_C88_130508_6_	32214754	30020485	0
99	EGAR00001248790	_EGAR00001248790_DEMO3_C89_130508_6_	9998238	8879753	1
100	EGAR00001248791	_EGAR00001248791_DEMO3_C92_130508_5_	30944516	28795066	0
101	EGAR00001248792	_EGAR00001248792_DEMO3_C93_130508_4_	20148196	18791976	0
102	EGAR00001248793	_EGAR00001248793_DEMO3_C94_130508_6_	28947199	26772076	0
103	EGAR00001248794	_EGAR00001248794_DEMO3_C95_130508_6_	23900903	22150341	0
104	EGAR00001248795	_EGAR00001248795_DEMO3_C96_130508_6_	28787982	26701801	0

### Sheet: Lymphoblasts
Table S1	Quantitative and identifying data of 25 single lymphoblast cells and the pool100 dataset.
Cell	Dataset name	GEO name	Reference ID	Number in paper	Raw reads after FastX filtering	Aligned reads
1	SRR764785	GSM1087865	12534	186	13576378	484710
2	SRR764786	GSM1087866	12535	187	17561277	602535
3	SRR764787	GSM1087867	12536	188	8391061	282049
4	SRR764788	GSM1087868	12537	189	13341156	428956
5	SRR764789	GSM1087869	12538	190	17284399	588958
6	SRR764790	GSM1087870	12539	191	8454142	313461
7	SRR764791	GSM1087871	12540	192	13148412	405112
8	SRR764792	GSM1087872	12541	193	17590368	564609
9	SRR764793	GSM1087873	12542	194	14897332	469016
10	SRR764794	GSM1087874	12543	195	13194094	439743
11	SRR764795	GSM1087875	12818	200	14118840	482381
12	SRR764796	GSM1087876	12819	205	17015938	637634
13	SRR764797	GSM1087877	12820	208	18868999	686720
14	SRR764802	GSM1087882	13278	204	33603586	1244137
15	SRR764803	GSM1087883	13279	207	19480090	757250
16	SRR764804	GSM1087884	13282	235	16248552	563756
17	SRR764805	GSM1087885	13283	236	25566471	1051987
18	SRR764806	GSM1087886	13284	237	38342173	1531561
19	SRR764807	GSM1087887	13285	238	32430580	1048404
20	SRR764808	GSM1087888	13286	239	26969865	1176520
21	SRR764809	GSM1087889	13287	240	33834095	1273167
22	SRR764810	GSM1087890	13288	242	24058676	909311
23	SRR764811	GSM1087891	13289	243	39376859	1749337
24	SRR764812	GSM1087892	13290	244	12997011	435752
25	SRR764813	GSM1087893	13290	245	28091135	1203071
pool-100*	SRR764776	GSM1087856	12515	100-cell pool A	58684544	1944314
* Pool-100 was originally paired-end and was separated to single-end reads to match the protocol.
