## Supplementary material for "Human Genes Escaping X-inactivation Revealed by Single Cell Expression Data": Sup file 6

### Sheet: summary_signes_BTZ_Esc_wlincs_a
Table S6 Annotation of Escapees we have found in our single cell research according to literature.
Gene Symbol	chrom	start	end	genes_lengths	Gene type	fib	lymph	pool100	Balaton	Tukiainen	Zhang	Annotation
PLCXD1	chrX	198060	220022	21963	PAR	-	+	-	+	+	NA	confirmed
CSF2RA	chrX	1401570	1428828	27259	PAR	NA	+	NA	+	+	NA	confirmed
IL3RA	chrX	1455508	1501582	46075	PAR	-	+	+	+	+	NA	confirmed
SLC25A6	chrX	1505044	1511039	5996	PAR	+	+	+	+	+	NA	confirmed
P2RY8	chrX	1581465	1656037	74573	PAR	NA	+	+	+	+	NA	confirmed
AKAP17A	chrX	1710485	1721411	10927	PAR	-	+	+	+	NA	NA	confirmed
TCONS_00017125	chrX	1895251	1902285	7035	PAR, LncRNA	NA	+	+	NA	NA	NA	possible
DHRSX	chrX	2137554	2419015	281462	PAR	+	+	+	+	+	NA	confirmed
TCONS_00017281	chrX	2484069	2527190	43122	PAR, LncRNA	-	+	NA	NA	NA	NA	possible
CD99	chrX	2609227	2659350	50124	PAR	+	+	+	+	+	NA	confirmed
XG	chrX	2670092	2734541	64450	PAR	-	+	NA	+	NA	NA	confirmed
PRKX	chrX	3522383	3631675	109293		-	+	-	+	+	+	confirmed
LOC389906	chrX	3735575	3761935	26361	LncRNA	NA	+	-	NA	NA	NA	possible
HDHD1	chrX	6966960	7066231	99272		+	NA	NA	+	+	+	confirmed
TBL1X	chrX	9433200	9687780	254581		0	+	-	+	-	+	approved
MSL3	chrX	11776277	11793872	17596		-	+	+	+	+	+	confirmed
FRMPD4	chrX	12156584	12742642	586059		0	+	NA	+	NA	NA	confirmed
TMSB4X	chrX	12993225	12995346	2122		NA	+	+	NA	NA	+	probable
TRAPPC2	chrX	13730360	13752754	22395		0	+	+	+	-	+	approved
FANCB	chrX	14861528	14891184	29657		-	+	-	-	NA	-	possible
CA5BP1	chrX	15693038	15721474	28437		+	NA	NA	+	NA	+	confirmed
ZRSR2	chrX	15808573	15841382	32810		+	NA	NA	+	NA	+	confirmed
AP1S2	chrX	15843928	15873137	29210		-	+	+	+	+	+	confirmed
SYAP1	chrX	16737706	16780807	43102		-	+	NA	+	NA	+	confirmed
TXLNG	chrX	16804554	16862642	58089		0	+	+	+	+	+	confirmed
PHEX	chrX	22050920	22266478	215559		-	+	NA	+	NA	NA	confirmed
LOC100873065	chrX	22277913	23311263	1033351	LncRNA	-	+	NA	NA	NA	NA	possible
EIF2S3	chrX	24073064	24096927	23864		NA	+	+	+	+	+	confirmed
ZFX	chrX	24167761	24234372	66612		+	+	+	+	-	+	approved
IL1RAPL1	chrX	28605680	29974017	1368338		0	-	+	+	NA	+	confirmed
CXorf21	chrX	30576940	30596033	19094		NA	-	+	+	NA	NA	confirmed
DMD	chrX	31137344	33229673	2092330		0	+	-	-	NA	+	probable
OTC	chrX	38211735	38280703	68969		NA	+	NA	-	NA	NA	possible
MED14	chrX	40508794	40594804	86011		-	-	+	+	-	+	approved
DDX3X	chrX	41192650	41209524	16875		+	+	+	+	NA	+	confirmed
KDM6A	chrX	44732422	44971845	239424		0	+	+	+	+	+	confirmed
RBM3	chrX	48432740	48439553	6814		+	-	-	-	-	+	probable
USP27X	chrX	49644469	49647168	2700		+	NA	NA	NA	NA	NA	possible
KDM5C	chrX	53220502	53254604	34103		NA	+	NA	+	+	+	confirmed
SMC1A	chrX	53401069	53449618	48550		+	+	-	+	NA	+	confirmed
MAGED2	chrX	54834170	54842445	8276		NA	+	-	-	-	+	probable
FAM104B	chrX	55169534	55187628	18095		+	NA	NA	-	-	+	probable
MTRNR2L10	chrX	55207823	55208944	1122	LncRNA	+	NA	NA	NA	NA	NA	possible
LOC550643	chrX	56755717	56844004	88288	LncRNA	+	-	-	-	NA	NA	possible
FAAH2	chrX	57313109	57515629	202521		NA	+	NA	-	NA	+	probable
EDA	chrX	68835910	69259321	423412		-	+	NA	-	NA	NA	possible
RAB41	chrX	69502021	69504852	2832		+	NA	NA	-	NA	NA	possible
KIF4A	chrX	69509878	69640774	130897		-	+	-	-	-	+	probable
TEX11	chrX	69748789	70128567	379779		NA	+	NA	NA	NA	NA	possible
FLJ44635	chrX	71364033	71381600	17568		NA	+	-	+	NA	NA	confirmed
MAP2K4P1	chrX	72744110	72782921	38812	LncRNA	NA	+	NA	NA	NA	NA	possible
XIST	chrX	73040485	73072588	32104	LncRNA	0	+	NA	-	+	+	approved
JPX	chrX	73164158	73220326	56169	LncRNA	+	+	+	+	+	NA	confirmed
FTX	chrX	73247970	73513409	265440	LncRNA	-	+	-	-	+	NA	approved
TCONS_l2_00030263	chrX	74743967	74844631	100665	LncRNA	NA	+	NA	NA	NA	NA	possible
BRWD3	chrX	79924986	80065233	140248		-	+	-	-	NA	+	probable
KLHL4	chrX	86772714	86924596	151883		+	NA	NA	NA	NA	NA	possible
DIAPH2	chrX	95939661	96855597	915937		0	+	-	+	-	+	approved
TSPAN6	chrX	99883794	99891794	8001		+	NA	NA	-	NA	NA	possible
TCONS_00017001	chrX	100258820	100262956	4137	LncRNA	NA	+	-	NA	NA	NA	possible
RBM41	chrX	106309532	106362057	52526		+	NA	NA	-	-	+	probable
COL4A6	chrX	107398836	107681658	282823		-	+	NA	+	NA	NA	confirmed
ZCCHC16	chrX	111326252	111700473	374222		NA	+	NA	+	NA	NA	confirmed
AKAP14	chrX	119029935	119054679	24745		NA	+	NA	-	NA	NA	possible
LAMP2	chrX	119560002	119603204	43203		+	-	-	-	-	+	probable
C1GALT1C1	chrX	119759528	119764005	4478		+	NA	NA	-	-	-	possible
TCONS_00017461	chrX	121555855	121593433	37579	LncRNA	NA	+	NA	NA	NA	NA	possible
XIAP	chrX	122993661	123047829	54169		+	+	+	-	-	+	probable
TENM1	chrX	123509755	124097666	587912		NA	+	NA	NA	NA	NA	possible
TCONS_l2_00030350	chrX	125606111	125607249	1139	LncRNA	+	NA	NA	NA	NA	NA	possible
MST4	chrX	131157244	131209971	52728		+	-	-	-	NA	-	possible
SLC9A6	chrX	135067585	135129428	61844		NA	+	NA	-	-	-	possible
MAP7D3	chrX	135298973	135333738	34766		+	NA	NA	-	-	+	probable
TCONS_00017017	chrX	140013902	140079613	65712	LncRNA	NA	+	NA	NA	NA	NA	possible
GABRA3	chrX	151335633	151619831	284199		NA	+	NA	+	NA	NA	confirmed
